# Site-Dependent Decoupling of Drug-Biomarker Associations in Clear Cell Renal Cell Carcinoma Revealed by Functional Profiling of Patient-Derived Cell Models

**DOI:** 10.64898/2026.04.23.720088

**Authors:** Michaela Feodoroff, Tamara J. Luck, Romika Kumari, Minttu Polso, Patrick Penttilä, Minna Malmstedt, Piia Mikkonen, Lauren J. Gerber, Ruusu Merivirta, Mariliina Arjama, Erika Romppanen, Matilda Roos-Mattila, Pauliina Kallio, Swapnil Potdar, Mikaela Grönholm, Vincenzo Cerullo, Hanna Seppänen, Petrus Järvinen, Olli Kallioniemi, Tuomas Mirtti, Antti Rannikko, Vilja Pietiäinen

**Author notes:** Corresponding author: Vilja Pietiäinen. These authors share equal contribution (Michaela Feodoroff, Tamara J. Luck, Romika Kumari).

## Abstract

Clear cell renal cell carcinoma (ccRCC) frequently exhibits primary and acquired resistance to standard-of-care therapies, underscoring the need for improved strategies to predict therapeutic response and prioritize patient-specific treatments. Although recent multi-omic and single-cell studies have provided insight into the molecular landscape of ccRCC, molecular alterations alone incompletely predict drug sensitivity. We prospectively profiled tumors from 28 patients with localized and metastatic ccRCC by integrating molecular characterization, functional drug sensitivity and resistance testing in patient-derived cell models, and longitudinal clinical data. Although genomic biomarkers suggested potentially actionable therapies in 27/28 patients, functional testing revealed discordance between genomic actionability and ex vivo drug sensitivity, whereas linear mixed-effects modelling uncovered 16 novel copy-number-based features associated with sensitivity to 11 drugs. Genotype-drug response associations were largely preserved between primary tumors and vena cava thrombi but frequently disrupted in distant metastases. Integrating functional drug testing with multi-omic profiling reveals vulnerabilities not apparent from genomic data alone, refines therapeutic actionability, captures interpatient and intersite heterogeneity in ccRCC, and provides a scalable framework for individualized treatment prioritization.
