## Supplementary Table 1 for "Site-Dependent Decoupling of Drug-Biomarker Associations in Clear Cell Renal Cell Carcinoma Revealed by Functional Profiling of Patient-Derived Cell Models"

### Sheet: Sheet1
Patient ID	Age group at diagnosis	Gender	WHO at diagnosis	Operation technique	TNM pathology	Leibovich score riskgroup	Rabdoid	Sarcomatoid	MFS in months
P25	50-59	Male	0	Nephrectomy, open	pT3bN0M0	High-risk	No	No	5
P4	40-49	Male	0	Nephrectomy, open	pT3aNXM1	High-risk	No	Yes	0
P7	50-59	Female	0	Nephrectomy, open	pT3aN2M0	High-risk	Yes	No	0
P1	60-69	Male	1	Nephrectomy, open	pT3cN0M0	High-risk	No	No	15
P2	60-69	Male	1	Nephrectomy, open	pT3aNXM1	Intermediate-risk	No	No	0
P23	70-79	Male	1	Partial nephrectomy, open	pT1aNXM1	Favourable-risk	No	No	0
P11	60-69	Male	0	Nephrectomy, open	pT3bN0M0	High-risk	No	No	74
P14	60-69	Male	1	Nephrectomy, open	pT3aN0M0	High-risk	No	Yes	24
P19	50-59	Male	1	Nephrectomy, open	pT3aN2M1	High-risk	No	No	0
P26	70-79	Male	0	Nephrectomy, open	pT3bN0M0	High-risk	No	No	52
P10	60-69	Male	0	Nephrectomy, open	pT3bN0M1	High-risk	No	No	0
P22	50-59	Male	1	Nephrectomy, open	pT3bN0M0	High-risk	No	No	60
P21	50-59	Male	0	Nephrectomy, open	pT3bN1M0	High-risk	No	No	6
P27	60-69	Male	0	Nephrectomy, open	pT2NXM1	Favourable-risk	No	No	0
P9	40-49	Male	0	Nephrectomy, open	pT3bNXM0	High-risk	Yes	Yes
P5	60-69	Male	1	Nephrectomy, open	pT3bNXM1	High-risk	No	No	0
P13	40-49	Male	0	Nephrectomy, open	pT3N0M1	High-risk	No	No	0
P17	30-39	Female	0	Nephrectomy, laparoscopic	pT3aNXM0	Intermediate-risk	No	No	51
P24	70-79	Male	2	Nephrectomy, laparoscopic	pT1bNXM0	Favourable-risk	No	No	23
P12	over 80	Female	0	Nephrectomy, open	pT1bNXM0	Intermediate-risk	Yes	No	35
P16	70-79	Male	1	Nephrectomy, open	pT3aNXM0	High-risk	Yes	No	0
P29	70-79	Female	1	Nephrectomy, laparoscopic	pT1bNXM0	Favourable-risk	No	No	35
P15	30-39	Male	0	Partial nephrectomy, open	pT1aN0M0	Favourable-risk	No	No	35
P20	50-59	Male	0	Nephrectomy, laparoscopic	pT1bN0M0	Favourable-risk	No	No	66
P28	50-59	Male	1	Nephrectomy, open	pT3bNXM1	High-risk	Unknown	Unknown	0
P3	40-49	Female	0	Nephrectomy, open	pT3bN0M0	Unknown	Unknown	Unknown	23
P8	60-69	Female	0	Nephrectomy, open	Unknown	Unknown	Unknown	Unknown	188
P6	50-59	Male	0	Nephrectomy, laparoscopic	pT1aN0M0	Favourable-risk	No	No	86
	* 0-30, 30-39, 40-49, 50-59, 60-69, 70-79, and over 80.
