## Supplementary Table 4 for "Site-Dependent Decoupling of Drug-Biomarker Associations in Clear Cell Renal Cell Carcinoma Revealed by Functional Profiling of Patient-Derived Cell Models"

### Sheet: Sheet1
gene	tcga_mut	tcga_profiled	deducer_tumor_mut	deducer_vc_mut	deducer_met_mut	deducer_tumor_profiled	deducer_vc_profiled	deducer_met_profiled	tumor_p	tumor_fdr	met_p	met_fdr	vc_p	vc_fdr	tcga_freq	deducer_tumor_freq	deducer_met_freq	deducer_vc_freq
VHL	225	451	18	4	6	23	7	7	0.00937971	0.0219668	0.122228	0.208821	1	1	0.5	0.78	0.86	0.57
PBRM1	133	451	10	3	4	23	7	7	0.166057	0.18978	0.204642	0.297661	0.428716	0.52765	0.29	0.43	0.57	0.43
SETD2	51	451	6	2	5	23	7	7	0.0457162	0.0696627	0.000400967	0.00637428	0.189016	0.274933	0.11	0.26	0.71	0.29
TTN	71	451	6	2	1	23	7	7	0.239845	0.263665	1	1	0.309598	0.396285	0.16	0.26	0.14	0.29
NLRP7	3	451	3	1	3	23	7	7	0.00182252	0.0116641	4.31e-05	0.00138046	0.0599402	0.147545	0.01	0.13	0.43	0.14
LAMA2	8	451	4	1	1	23	7	7	0.00162199	0.0116641	0.130513	0.208821	0.130513	0.208821	0.02	0.17	0.14	0.14
BAP1	40	451	4	0	2	23	7	7	0.255425	0.263665	0.128328	0.208821	1	1	0.09	0.17	0.29	0
COL11A1	8	451	2	3	1	23	7	7	0.0799804	0.106641	0.130513	0.208821	0.000344244	0.0110158	0.02	0.09	0.14	0.43
RNR2	NA	NA	6	0	0	23	7	7	NA	NA	NA	NA	NA	NA	NA	0.26	0	0
ZNF462	14	451	3	2	0	23	7	7	0.043484	0.0695744	1	1	0.0217187	0.121468	0.03	0.13	0	0.29
SON	7	451	3	1	1	23	7	7	0.00961047	0.0219668	0.116774	0.208821	0.116774	0.196672	0.02	0.13	0.14	0.14
VIRMA	2	451	2	2	1	23	7	7	0.0127508	0.0226682	0.0452517	0.120671	0.00118644	0.018983	0	0.09	0.14	0.29
SIN3A	2	451	2	1	2	23	7	7	0.0127508	0.0226682	0.00118644	0.00949148	0.0452517	0.131641	0	0.09	0.29	0.14
NMI	NA	NA	2	3	0	23	7	7	NA	NA	NA	NA	NA	NA	NA	0.09	0	0.43
PLXNB2	4	451	3	1	0	23	7	7	0.003088	0.0141166	1	1	0.0744345	0.158794	0.01	0.13	0	0.14
PRRX1	1	451	2	1	1	23	7	7	0.00656986	0.0202118	0.030367	0.107972	0.030367	0.121468	0	0.09	0.14	0.14
GRK3	1	451	2	1	1	23	7	7	0.00656986	0.0202118	0.030367	0.107972	0.030367	0.121468	0	0.09	0.14	0.14
USP10	1	451	2	1	1	23	7	7	0.00656986	0.0202118	0.030367	0.107972	0.030367	0.121468	0	0.09	0.14	0.14
ACOXL	1	451	4	0	0	23	7	7	2.06e-05	0.000660146	1	1	1	1	0	0.17	0	0
GREB1	10	451	2	1	1	23	7	7	0.110589	0.136109	0.157443	0.239912	0.157443	0.239912	0.02	0.09	0.14	0.14
MYO7A	7	451	1	1	2	23	7	7	0.330327	0.330327	0.00686148	0.0439135	0.116774	0.196672	0.02	0.04	0.29	0.14
RYR1	13	451	2	0	2	23	7	7	0.161145	0.18978	0.0191451	0.102107	1	1	0.03	0.09	0.29	0
PRRC2B	4	451	3	1	0	23	7	7	0.003088	0.0141166	1	1	0.0744345	0.158794	0.01	0.13	0	0.14
PSMD1	1	451	3	1	0	23	7	7	0.000388859	0.00414783	1	1	0.030367	0.121468	0	0.13	0	0.14
DNAH9	18	451	2	1	1	23	7	7	0.252331	0.263665	0.258138	0.359149	0.258138	0.344184	0.04	0.09	0.14	0.14
KIF23	2	451	2	1	1	23	7	7	0.0127508	0.0226682	0.0452517	0.120671	0.0452517	0.131641	0	0.09	0.14	0.14
COL6A2	6	451	2	1	1	23	7	7	0.0528045	0.0768066	0.102849	0.208821	0.102849	0.196672	0.01	0.09	0.14	0.14
RASGRF1	3	451	2	1	1	23	7	7	0.0206239	0.0347351	0.0599402	0.147545	0.0599402	0.147545	0.01	0.09	0.14	0.14
CDAN1	6	451	3	0	1	23	7	7	0.00694782	0.0202118	0.102849	0.208821	1	1	0.01	0.13	0.14	0
EP300	18	451	3	1	0	23	7	7	0.0748334	0.104116	1	1	0.258138	0.344184	0.04	0.13	0	0.14
ANKRD24	1	451	1	1	2	23	7	7	0.0947895	0.121331	0.000597589	0.00637428	0.030367	0.121468	0	0.04	0.29	0.14
COBLL1	7	451	3	1	0	23	7	7	0.00961047	0.0219668	1	1	0.116774	0.196672	0.02	0.13	0	0.14
MAMDC4	NA	NA	2	1	1	23	7	7	NA	NA	NA	NA	NA	NA	NA	0.09	0.14	0.14
SLCO1B1	3	451	4	0	0	23	7	7	0.000135213	0.0021634	1	1	1	1	0.01	0.17	0	0
FSIP2	2	451	2	1	1	23	7	7	0.0127508	0.0226682	0.0452517	0.120671	0.0452517	0.131641	0	0.09	0.14	0.14
MGC70870	NA	NA	2	1	1	23	7	7	NA	NA	NA	NA	NA	NA	NA	0.09	0.14	0.14
