## Supplementary Table 6 for "Site-Dependent Decoupling of Drug-Biomarker Associations in Clear Cell Renal Cell Carcinoma Revealed by Functional Profiling of Patient-Derived Cell Models"

### Sheet: Sheet1
Drug	Drug_Metric	Gene	Gene_Metric	Estimate	Pval	FDR
Belinostat	DSS	ESR1	log2(CNR)	-5.13341	0.000256234	0.0991303
Eltanexor	DSS	IDH1	log2(CNR)	23.851	3.71127e-05	0.0555763
GSK923295	DSS	EML4	log2(CNR)	20.859	0.00023416	0.0985938
Ixazomib	DSS	SDHA	log2(CNR)	15.4515	7.42692e-05	0.0625425
Luminespib	DSS	IDH1	log2(CNR)	13.1006	0.00030142	0.0991303
Luminespib	DSS	PAX3	log2(CNR)	14.0302	0.000151338	0.0807134
NVP-LCL161	DSS	CHIC2	log2(CNR)	-3.9774	2.68293e-06	0.0124444
Omacetaxine	DSS	MNX1	log2(CNR)	-27.4746	0.000176274	0.0896763
Pevonedistat	DSS	PTPN11	log2(CNR)	31.0955	3.11109e-06	0.0124444
SN-38	DSS	BCL11A	log2(CNR)	17.2677	0.000261439	0.0991303
SN-38	DSS	CHD4	log2(CNR)	28.5156	0.000308396	0.0991303
SN-38	DSS	EPHA7	log2(CNR)	-19.1736	0.000310514	0.0991303
SN-38	DSS	WDCP	log2(CNR)	17.3896	0.000288546	0.0991303
Tipifarnib	DSS	CASP3	log2(CNR)	-15.8342	0.000106146	0.0679334
Tipifarnib	DSS	COX6C	log2(CNR)	6.82957	3.04511e-06	0.0124444
Topotecan	DSS	CDH17	log2(CNR)	7.76495	0.000149733	0.0807134
Topotecan	DSS	ESR1	log2(CNR)	-6.48236	0.000136927	0.0789198
Topotecan	DSS	KLF4	log2(CNR)	-12.2697	0.000334565	0.0991303
Topotecan	DSS	SDHA	log2(CNR)	5.49788	0.000341914	0.0994658
