## Supplementary Table 7 for "Site-Dependent Decoupling of Drug-Biomarker Associations in Clear Cell Renal Cell Carcinoma Revealed by Functional Profiling of Patient-Derived Cell Models"

### Sheet: Sheet1
compound	pred_biomarker	biomarker full name	biomarker UniProtKB/Swiss-Prot	biomarker function	approved (oncology)	shortest omnipath path from biomarker to any direct drug target (0=direct interaction between biomarker and at least one of the linked drug's targets, 1=one intermediate gene mediating the interaction, 2=two intermediate genes mediating the interaction)	targets_mechanisms.target_genes_primary
SN-38	BCL11A	B-cell lymphoma/leukemia 11A	Q9H165	DNA-binding, Repressor		1	TOP1
SN-38	CHD4	Chromodomain Helicase DNA-binding protein 4	Q14839	Chromatin regulator, DNA-binding, Hydrolase		1	TOP1
SN-38	EPHA7	Ephrin type-A receptor 7	Q15375	Developmental protein, Kinase, Receptor, Transferase, Tyrosine-protein kinase		2	TOP1
SN-38	WDCP	WD repeat and coiled-coil-containing protein	Q9H6R7	Acetylation, Phosphoprotein		2	TOP1
Belinostat	ESR1	Estrogen Receptor 1	P03372	Activator, DNA-binding, Receptor	Yes	0	HDAC1;HDAC10;HDAC11;HDAC2;HDAC3;HDAC4;HDAC5;HDAC6;HDAC7;HDAC8;HDAC9
Eltanexor	IDH1	Isocitrate Dehydrogenase 1	O75874	Oxidoreductase		1	XPO1
GSK923295	EML4	Echinoderm Microtubule Associated Protein Like 4	Q9HC35	Cell cycle, Cell division, Mitosis		1	CENPE
Ixazomib	SDHA	Succinate Dehydrogenase Complex Flavoprotein Subunit A	P31040	Oxidoreductase	Yes	1	PSMA1;PSMA2;PSMA3;PSMA4;PSMA5;PSMA6;PSMA7;PSMA8;PSMB1;PSMB2;PSMB5;PSMB6;PSMB8;PSMB9;PSMD1;PSMD14;ADRM1;PSMB10;PSMB11;PSMB3;PSMB4;PSMB7;PSMC1;PSMC2;PSMC3;PSMC4;PSMC5;PSMC6;PSMD11;PSMD12;PSMD13;PSMD2;PSMD3;PSMD4;PSMD6;PSMD7;PSMD8;SEM1
Luminespib	IDH1	Isocitrate Dehydrogenase 1	O75874	Oxidoreductase		1	HSP90AA1;HSP90AB1
Luminespib	PAX3	Paired box 3	P23760	Developmental protein, DNA-binding		1	HSP90AA1;HSP90AB1
NVP-LCL161	CHIC2	Cysteine-rich hydrophobic domain 2	Q9UKJ5	Cell membrane, Cytoplasmic vesicle		1	BIRC2;BIRC3;BIRC5;BIRC7;NAIP;XIAP
Omacetaxine	MNX1	Motor Neuron and Pancreas Homeobox 1	P50219	DNA-binding		1	RPL3
Pevonedistat	PTPN11	Protein Tyrosine Phosphatase Non-Receptor Type 11	Q06124	Hydrolase, Protein phosphatase		1	NAE1;UBA3;NEDD8
Tipifarnib	CASP3	Caspase-3	P42574	Hydrolase, Protease, Thiol protease		1	FNTA;FNTB;FDPS
Tipifarnib	COX6C	Cytochrome c Oxidase Subunit 6C	P09669	Mitochondrion inner membrane		2	FNTA;FNTB;FDPS
Topotecan	CDH17	Cadherin-17	Q12864	Cell adhesion, Transport	Yes	2	TOP1
Topotecan	ESR1	Estrogen Receptor 1	P03372	Activator, DNA-binding, Receptor	Yes	1	TOP1
Topotecan	KLF4	Krüppel-like factor 4	O43474	Activator, DNA-binding	Yes	1	TOP1
Topotecan	SDHA	Succinate Dehydrogenase Complex Flavoprotein Subunit A	P31040	Oxidoreductase	Yes	1	TOP1
